# Type IV minor pilin ComN predicted the USS-receptor in Pasteurellaceae

**DOI:** 10.1101/2025.06.16.659825

**Authors:** Stian Aleksander Helsem, Kristian Alfsnes, Stephan A. Frye, Alexander Hesselberg Løvestad, Ole Herman Ambur

## Abstract

The Uptake Signal Sequence (USS) receptor, facilitating acquisition of homologous DNA by natural transformation in *Haemophilus influenzae* and other Pasteurellaceae, remains unknown. Assuming extracellular USS-binding in accordance with experimental data and existing models of the transformation process, discriminating functional gene ontology assessment, cellular localization predictions and deep-learning structural modeling of protein-DNA complexes, a prepilin peptidase-dependent protein A (PpdA), was identified as the strongest USS receptor candidate in different Pasteurellaceae family members with divergent USS specificities. PpdA was the only orthogroup to be modeled to form specific protein-USS complexes significantly better than complexes with sequence-scrambled versions of USS by AlphaFold3. Further analyses of PpdA complexes, from ten different Pasteurellaceae with divergent USS-type enrichment, using geometric deep learning protein-DNA sequence specificity predictions and coevolution analyses were found to further support this USS receptor candidacy. PpdA was found to share overall structural domains with the non-sequence specific DNA receptor FimT in *Legionella pneumophila* and a particular β-sheet transversing disulfide-bridge with ComP, the DNA uptake sequence receptor of the Neisseriaceae. In compliance with a previously given gene name, we propose ComN to be used for these PpdA orthologs which structurally and evolutionary were here predicted to be the USS-receptors in Pasteurellaceae.
