## Supplementary material for "Type IV minor pilin ComN predicted the USS-receptor in Pasteurellaceae": Table S3.xlsx

### Sheet: Ark 1
Species	NCBI genome accession	Apl-USS	Hin-USS	Total USS
Aggregatibacter sp oral taxon 513 strain W11186 chromosome	GCF_018128305.1	15.98	897.05	913.03
Aggregatibacter sp Marseille-P9115 chromosome contig00001	GCF_920939465.1	17.38	881.59	898.97
Aggregatibacter segnis ATCC 33393 strain NCTC 10977 chromosome 1	GCF_900476035.1	18.29	877.48	895.77
Aggregatibacter actinomycetemcomitans strain 31S chromosome	GCF_023517815.1	20.45	837.09	857.54
Haemophilus influenzae strain P650-8603 chromosome	GCF_003425465.1	29.99	818.01	848.01
Haemophilus influenzae strain CHBN-III-8 isolate 10H15 chromosome	GCF_019703715.1	28.47	816.71	845.18
Haemophilus influenzae strain P672-7661 chromosome	GCF_003425625.1	29.46	814.92	844.38
Haemophilus influenzae strain M21384 chromosome	GCF_003351425.1	29.16	812.76	841.93
Haemophilus influenzae strain GA81666 chromosome	GCF_044096575.1	27.73	812.29	840.03
Haemophilus influenzae strain FDAARGOS 1479 chromosome	GCF_019930705.1	31.54	808.37	839.9
Haemophilus influenzae strain NCTC11426 chromosome 1	GCF_900475755.1	30.53	806.77	837.29
Haemophilus influenzae Rd KW20 chromosome	GCA_000027305.1	30.6	803.76	834.36
Haemophilus influenzae strain M21460 chromosome	GCF_003351445.1	28.49	804.75	833.25
Aggregatibacter sp 2125159857 chromosome	GCF_017798005.1	22.51	809.7	832.2
Haemophilus influenzae strain CHBN-II-8 isolate 10H27 chromosome	GCF_019703545.1	26.28	804.19	830.47
Haemophilus influenzae strain CHBN-III-7 isolate 15H01 chromosome	GCF_019703695.1	28.77	801.3	830.07
Haemophilus influenzae strain NCTC12699 chromosome 1	GCF_900635805.1	27.13	799.49	826.62
Aggregatibacter aphrophilus strain W10433 chromosome	GCF_001262035.1	18.64	806.82	825.45
Haemophilus influenzae strain CHBN-IV-1 isolate 13H36 chromosome	GCF_019703735.1	26.56	798.88	825.44
Haemophilus influenzae strain CHBN-III-6 isolate 13H31 chromosome	GCF_019703675.1	31.31	792.25	823.56
Haemophilus influenzae R2866	GCF_000165525.1	27.43	795.42	822.85
Haemophilus influenzae strain P665-7858 chromosome	GCF_003425645.1	25.68	797.11	822.79
Haemophilus influenzae strain PittGG chromosome	GCF_008831525.1	28.08	794.24	822.32
Haemophilus influenzae strain CHBN-III-2 isolate 13H39 chromosome	GCF_019703595.1	30.29	789.67	819.96
Aggregatibacter aphrophilus NJ8700 chromosome	GCF_001188835.1	15.99	803.2	819.19
Haemophilus influenzae strain M25267 chromosome	GCF_003352345.1	27.68	784.42	812.1
Aggregatibacter aphrophilus strain NCTC11096 chromosome 1	GCF_900478265.1	16.15	795.75	811.9
Haemophilus influenzae strain 2018S05-172 chromosome	GCA_038431875.1	24.91	786.18	811.09
Aggregatibacter actinomycetemcomitans strain CU1000N chromosome	GCF_020809485.1	18.87	790.04	808.91
Haemophilus haemolyticus strain 2019-19 chromosome	GCF_019973675.1	24.27	784.04	808.31
Haemophilus influenzae biotype aegyptius strain HE15 F3028	GCF_008586825.1	26.7	777.34	804.04
Aggregatibacter actinomycetemcomitans strain HK 907 chromosome	GCA_008086365.1	18.13	782.74	800.87
Haemophilus influenzae strain 2016N21-284 chromosome	GCA_038431805.1	26.67	772.31	798.97
Haemophilus aegyptius strain NCTC8502 chromosome 1	GCF_900475885.1	26.59	766.08	792.67
Haemophilus influenzae strain NRCH180136 chromosome	GCA_029623735.1	28.62	763.8	792.42
Haemophilus haemolyticus strain M28486 chromosome	GCF_003351625.1	20.85	767.6	788.45
Pasteurella aerogenes strain NCTC13378 genome assembly chromosome 1	GCF_900637275.1	31.45	756.16	787.61
Haemophilus influenzae strain NCTC11931 chromosome 1	GCF_900475535.1	29.35	755.38	784.73
Haemophilus haemolyticus strain M19346 chromosome	GCF_003352385.1	23.82	757.2	781.02
Haemophilus haemolyticus strain NCTC10839 chromosome 1	GCF_900477945.1	22.74	753.63	776.37
Haemophilus haemolyticus strain M19345 chromosome	GCF_003351405.1	20.87	745.18	766.05
Actinobacillus succinogenes strain GXAS137 Scaffold1 whole genome shotgun sequence	GCF_002591855.1	31.11	730.19	761.29
Haemophilus parainfluenzae strain M1C120 2 chromosome	GCF_014931455.1	21.99	733.23	755.22
Haemophilus influenzae strain 10P129H1 chromosome	GCA_003184385.1	30.77	709.61	740.38
Haemophilus parainfluenzae strain M1C125 4 chromosome	GCF_014931435.1	20.99	718.82	739.81
Haemophilus parainfluenzae strain M1C146 1 chromosome	GCF_014931355.1	23.88	715.28	739.15
Haemophilus parainfluenzae strain M1C147 1 chromosome	GCF_014931335.1	24.73	712.05	736.78
Haemophilus parainfluenzae strain M1C142 1 chromosome	GCF_014931375.1	26.99	707.72	734.71
Haemophilus parainfluenzae strain M1C130 2 chromosome	GCF_014931415.1	22.56	711.93	734.49
Haemophilus parainfluenzae strain M1C160 1 chromosome	GCF_014931275.1	28.74	703.62	732.36
Rodentibacter haemolyticus strain DSM 111151 chromosome	GCF_015356115.1	37.65	693.71	731.36
Haemophilus parainfluenzae strain M1C152 1 chromosome	GCF_014931295.1	27.69	703.01	730.7
Haemophilus parainfluenzae strain M1C113 1 chromosome	GCF_014931475.1	27.28	701.62	728.9
Avibacterium volantium strain NCTC3438 chromosome 1	GCF_900635775.1	21.97	702.09	724.06
Haemophilus parainfluenzae T3T1	GCF_000210895.1	24.44	699.61	724.05
Haemophilus sp oral taxon 036 strain F0629 chromosome	GCF_002998595.1	23.81	699.45	723.26
Haemophilus parainfluenzae strain M1C149 1 chromosome	GCF_014931315.1	27.29	694.7	721.99
Haemophilus parainfluenzae ATCC 33392 strain DSM 8978 chromosome	GCA_031191205.1	22.88	693.38	716.26
Rodentibacter pneumotropicus strain NCTC8284 genome assembly chromosome 1	GCA_900637805.1	23.36	692.69	716.05
Haemophilus parainfluenzae strain EL1 chromosome	GCA_030144815.1	25.08	689.19	714.27
Haemophilus parainfluenzae strain M1C137 2 chromosome	GCF_014931395.1	26.18	684.87	711.05
Haemophilus parainfluenzae strain M27794 chromosome	GCF_003390455.1	22.8	686.84	709.65
Haemophilus seminalis strain SZY H68 chromosome	GCA_021764795.1	21.55	685.79	707.33
Rodentibacter heylii strain G1 chromosome	GCF_010587025.1	24.93	676.86	701.79
Mannheimia succiniciproducens MBEL55E	GCF_000007745.1	41.05	641.72	682.78
Avibacterium paragallinarum strain ADL-AP02 chromosome	GCF_012850815.1	16.56	645.65	662.2
Haemophilus parainfluenzae strain LC 1315 18 chromosome	GCF_004104465.2	27.57	629.7	657.27
Avibacterium paragallinarum strain AG21-0333 chromosome	GCA_025884555.1	17.5	638.04	655.54
Haemophilus parainfluenzae strain NCTC10665 chromosome 1	GCF_900638025.1	22.79	618.7	641.48
Avibacterium paragallinarum strain AP-2 chromosome	GCA_025884415.1	14.23	621.78	636.01
Haemophilus parainfluenzae strain HP01 chromosome	GCF_036288925.1	24.24	609.5	633.73
Histophilus somni strain PDS1537697-81-1 chromosome	GCA_045290315.1	20.62	609.94	630.56
Avibacterium sp 20-132 chromosome	GCA_023611925.1	19.34	603.83	623.17
Avibacterium paragallinarum strain ZJ-C chromosome	GCF_022964995.1	15.33	602.24	617.57
Lonepinella sp MS14436 chromosome	GCA_042470565.1	14.6	594.59	609.19
Pasteurella multocida strain NCTC8282 chromosome 1	GCF_900638095.1	18.26	567.73	585.99
Lonepinella sp MS14434 chromosome	GCA_042468235.1	18.99	556.87	575.87
Pasteurellaceae bacterium Orientalotternb1	GCA_011455275.1	535.75	20.92	556.67
Frederiksenia canicola strain HPA 21 chromosome	GCF_011455495.1	533.63	21.06	554.7
Mannheimia bovis strain 39324S-11 chromosome	GCA_030059825.1	446.26	15.11	461.38
Lonepinella koalarum strain ACM3666 chromosome	GCA_042926695.1	18.43	442.6	461.02
Mannheimia bovis strain ZY190616 chromosome	GCF_014541205.1	437.55	19.95	457.51
Mannheimia haemolytica strain NCTC 10208 chromosome	GCA_023516295.1	416.74	29.54	446.28
Mannheimia haemolytica strain NCTC10643 chromosome 1	GCF_900638155.1	402.44	34.68	437.12
Mannheimia pernigra strain 16CN0041 chromosome	GCF_013378015.1	417.64	18.12	435.75
Actinobacillus equuli subsp haemolyticus strain 3524 chromosome	GCA_029773975.1	400.18	26.22	426.4
Actinobacillus equuli subsp haemolyticus strain 3282 chromosome	GCA_029773995.1	395.98	29.43	425.41
Mannheimia ovis strain ZY170218 chromosome	GCF_009828705.1	407.71	17.26	424.97
Pasteurella multocida strain 20N chromosome	GCF_003061265.1	17.12	407.44	424.56
Mannheimia varigena USDA-ARS-USMARC-1312 chromosome	GCF_000521695.1	406.67	17.82	424.5
Mannheimia sp USDA-ARS-USMARC-1261 chromosome	GCF_000521605.1	406.11	17.13	423.24
Mannheimia varigena strain 177 chromosome	GCF_013377235.1	402.38	18.69	421.07
Pasteurella multocida strain AKS2022-HT5 chromosome	GCF_031583005.1	18.32	402.2	420.52
Actinobacillus equuli subsp haemolyticus strain 3826 chromosome	GCA_029773705.1	387.75	31.86	419.61
Actinobacillus equuli subsp haemolyticus strain 3090 chromosome	GCA_029774035.1	389.69	28.26	417.95
Mannheimia varigena USDA-ARS-USMARC-1296 chromosome	GCF_000521655.1	395.95	21.38	417.33
Mannheimia varigena strain Teagasc 1 chromosome	GCF_003261035.1	400.05	17.07	417.12
Actinobacillus equuli subsp haemolyticus strain CCUG19799 chromosome	GCA_029773665.1	385.96	30.89	416.85
Mannheimia haemolytica strain 32852 chromosome	GCF_007975365.1	381.68	34.84	416.52
Actinobacillus suis strain D20 277 chromosome	GCA_024205305.1	382.14	33.71	415.85
Actinobacillus equuli subsp haemolyticus strain 3874 chromosome	GCA_029773855.1	383.36	30.49	413.85
Actinobacillus equuli subsp haemolyticus strain 1812 chromosome	GCA_029774115.1	379.65	33.41	413.06
Actinobacillus equuli subsp haemolyticus strain 3820 chromosome	GCA_029773895.1	385.18	27.27	412.45
Actinobacillus indolicus strain AIFJ1607 chromosome	GCF_004519515.1	379.72	32.42	412.14
Pasteurella multocida strain 29792 chromosome	GCA_023587705.1	15.84	395.27	411.11
Actinobacillus equuli subsp haemolyticus strain 3617 chromosome	GCA_029773935.1	380.95	29.5	410.45
Actinobacillus equuli subsp haemolyticus strain 2863 chromosome	GCA_029774075.1	381.36	29.07	410.43
Mannheimia varigena strain F222 chromosome	GCF_013390325.1	390.84	19.59	410.43
Actinobacillus equuli strain NCTC9435 genome assembly chromosome 1	GCA_900638075.1	381.1	28.79	409.89
Actinobacillus equuli subsp equuli strain 2499 chromosome	GCA_029774095.1	381.67	27.89	409.56
Actinobacillus equuli subsp haemolyticus strain 4091 chromosome	GCA_029773745.1	381.32	28.18	409.51
Actinobacillus equuli subsp haemolyticus strain 3579 chromosome	GCA_029773955.1	380.24	28.51	408.75
Mannheimia granulomatis strain B 234 94	GCF_011455695.1	376.57	25.02	401.58
Pasteurella multocida subsp multocida OH4807 chromosome	GCF_000973525.1	17.32	376.6	393.92
Mannheimia granulomatis strain BJ1680 3 chromosome	GCA_013377215.1	371.35	21.42	392.76
Pasteurella canis strain HL NV12211 chromosome	GCF_020810675.1	13.52	367.63	381.14
Actinobacillus pleuropneumoniae strain P1875 chromosome	GCF_021952605.1	334.77	36.81	371.58
Actinobacillus lignieresii strain NCTC4189 whole genome shotgun sequence	GCF_900444945.1	339.81	29.96	369.77
Actinobacillus genomosp 1 strain CCUG22229 chromosome	GCA_029773645.1	333.71	30.94	364.65
Actinobacillus genomosp 1 strain CCUG22231 chromosome	GCA_029773625.1	332.21	30.63	362.84
Actinobacillus genomosp 1 strain 3216 chromosome	GCA_029774175.1	325.96	34.2	360.16
Glaesserella sp 15-184 chromosome	GCF_002849775.1	333.81	22.09	355.9
Bisgaardia hudsonensis strain M327 99 2	GCF_013377195.1	12.23	342.49	354.72
Actinobacillus arthritidis strain CCUG24862 chromosome	GCA_029774155.1	305.72	31.32	337.05
Actinobacillus genomosp 2 strain CCUG15571 chromosome	GCA_029773605.1	298.88	25.48	324.36
Actinobacillus porcitonsillarum strain 9953L55 chromosome	GCF_003101015.1	267.32	40.65	307.97
Haemophilus parahaemolyticus strain FDAARGOS 1199 chromosome	GCF_016889385.1	248.39	41.56	289.95
Bibersteinia trehalosi USDA-ARS-USMARC-188 chromosome	GCF_000521725.1	266.56	20.5	287.06
Glaesserella parasuis str Nagasaki chromosome	GCF_002777455.1	224.78	54.07	278.85
Glaesserella parasuis strain SC1401 chromosome	GCF_001611775.1	222.61	53.57	276.18
Pasteurellaceae bacterium RH1A	GCA_012221805.1	211.28	17.28	228.56
Otariodibacter oris strain Baika1 chromosome	GCF_009684715.1	188.2	7.92	196.12
Aggregatibacter sp HMT-949 strain W10649 chromosome	GCA_041734645.1	20.29	173.75	194.04
Haemophilus ducreyi strain VAN1 chromosome	GCF_001647655.1	118.74	20.39	139.13
Haemophilus ducreyi strain VAN2 chromosome	GCF_001647695.1	121.41	16.36	137.77
Pasteurella atlantica isolate PAF6K1 genome assembly	GCF_963693435.1	118.72	8.99	127.72
Pasteurella atlantica strain NVI-9100 chromosome	GCF_018343795.1	102.97	13.47	116.44
Haemophilus pittmaniae strain NCTC13334 chromosome 1	GCF_900186995.1	22	93.98	115.98
Pasteurella skyensis strain 95A1 chromosome	GCF_013377295.1	97.97	6.23	104.21
Gallibacterium anatis strain YJ922 chromosome	GCA_030252305.1	18.39	45.38	63.77
Gallibacterium anatis strain BJF12 chromosome	GCA_030252265.1	16.74	46.29	63.03
Gallibacterium anatis UMN179	GCF_000209675.1	17.45	44.54	61.99
Gallibacterium anatis strain ESV200 chromosome	GCA_002263255.2	16.54	39.39	55.94
Gallibacterium anatis strain TH22 chromosome	GCA_030517085.1	18.97	31.12	50.09
Gallibacterium anatis strain DFSO2 chromosome	GCA_030252285.1	15.77	28.47	44.24
Gallibacterium anatis strain IMT49310 chromosome	GCA_026013665.1	16.11	26.7	42.81
Actinobacillus delphinicola strain NCTC12871 chromosome 1	GCF_900638385.1	15.78	25.58	41.37
Mergibacter septicus strain 27517-4-I1 chromosome	GCA_003265225.1	15.36	20.13	35.5
Mergibacter septicus strain 16309-1-I1	GCA_003265205.1	14.15	18.86	33.01
Gallibacterium salpingitidis strain FC22 chromosome	GCF_030517105.1	15.5	15.85	31.34
