## Supplementary material for "Type IV minor pilin ComN predicted the USS-receptor in Pasteurellaceae": Table S5.xlsx

### Sheet: Ark 1
eUSS_adjusted_position	Orthogroup_adjusted_alignment_position	Φc	P_value
1	7	0.587	4.72E-07
1	12	0.462	1.49E-07
1	13	0.533	6.58E-08
1	20	0.752	1.80E-16
1	21	0.488	1.47E-06
1	22	0.682	9.29E-15
1	25	0.875	1.19E-22
1	26	0.54	1.21E-07
1	29	0.585	2.30E-07
1	36	0.627	4.01E-10
1	37	0.477	8.75E-06
1	39	0.621	8.86E-08
1	40	0.524	1.50E-05
1	42	0.819	1.04E-16
1	44	0.674	6.26E-11
1	47	0.576	2.43E-08
1	49	0.477	9.85E-07
1	51	0.684	7.25E-13
1	52	0.695	3.84E-16
1	56	0.615	5.32E-12
1	57	0.539	4.13E-08
1	58	0.575	4.68E-07
1	62	0.477	5.56E-08
1	64	0.456	3.84E-06
1	65	0.47	1.36E-05
1	68	0.894	4.50E-21
1	69	0.571	3.70E-08
1	70	0.449	3.69E-07
1	73	0.512	5.85E-06
1	75	0.424	2.66E-05
1	77	0.888	2.22E-21
1	78	0.787	1.05E-14
1	79	0.653	1.71E-08
1	80	0.545	3.85E-06
1	81	0.62	6.53E-09
1	85	0.615	9.45E-11
1	86	0.689	4.69E-13
1	88	0.765	4.53E-17
1	89	0.549	6.62E-06
1	91	0.939	2.58E-21
1	92	0.885	7.65E-22
1	93	0.638	3.21E-12
1	94	0.51	9.81E-07
1	95	0.741	3.39E-14
1	96	0.573	1.04E-08
1	97	0.581	7.20E-07
1	106	0.838	3.50E-18
1	107	0.552	5.29E-06
1	110	0.662	2.01E-08
1	111	0.716	3.01E-11
1	112	0.658	5.71E-08
1	113	0.884	2.07E-18
1	116	0.615	9.70E-09
1	118	0.441	9.35E-06
1	120	0.702	6.88E-10
1	123	0.591	3.67E-07
1	124	0.766	6.99E-13
1	125	0.576	4.99E-06
1	126	0.562	2.73E-06
1	127	0.572	1.15E-08
1	128	0.557	1.66E-06
1	131	0.516	2.26E-07
1	138	0.51	1.60E-05
1	139	0.484	1.42E-05
1	140	0.5	5.40E-06
1	142	0.492	8.85E-06
1	143	0.471	1.41E-06
1	147	0.804	6.23E-19
1	148	0.484	5.50E-06
1	149	0.927	7.86E-25
1	155	0.722	8.81E-16
1	156	0.695	5.32E-10
1	158	0.607	4.39E-08
1	161	0.59	1.65E-07
1	167	0.542	2.03E-06
1	168	0.707	2.72E-11
1	169	0.427	2.18E-05
1	170	0.462	2.49E-06
1	171	0.477	2.22E-05
1	173	0.796	3.63E-16
1	175	0.675	6.06E-11
1	177	0.473	2.76E-05
1	178	0.597	2.44E-11
1	179	0.516	6.73E-07
1	180	0.449	1.65E-06
1	181	0.864	6.05E-19
1	182	0.8	7.92E-15
1	184	0.639	8.84E-09
1	185	0.47	1.36E-05
1	189	0.845	1.94E-17
1	192	0.586	2.51E-06
3	7	0.844	2.14E-17
3	12	1	1.20E-32
3	13	0.442	2.56E-05
3	16	0.85	4.80E-22
3	18	0.537	4.43E-07
3	20	0.455	1.22E-05
3	21	0.841	7.62E-21
3	22	0.636	7.47E-13
3	23	0.809	2.46E-17
3	25	0.633	2.12E-11
3	26	0.947	5.16E-26
3	27	0.518	1.62E-06
3	28	0.55	5.91E-08
3	29	0.801	7.32E-16
3	30	0.971	7.92E-25
3	32	0.944	8.30E-26
3	33	1	3.69E-27
3	35	0.707	7.37E-11
3	36	1	1.73E-28
3	37	0.982	4.28E-28
3	38	0.535	7.25E-06
3	39	0.812	2.17E-15
3	40	0.723	2.11E-12
3	41	0.904	2.96E-22
3	42	0.843	7.30E-18
3	43	0.699	3.86E-10
3	44	0.846	1.45E-18
3	46	0.867	1.38E-18
3	47	0.977	4.49E-27
3	49	0.99	3.77E-30
3	50	0.985	2.82E-26
3	51	0.95	3.62E-26
3	52	0.699	2.60E-16
3	53	0.892	1.34E-21
3	54	0.974	3.01E-26
3	56	0.72	1.97E-16
3	57	0.993	1.70E-29
3	61	0.797	3.24E-16
3	62	0.982	1.66E-31
3	63	0.5	5.20E-08
3	64	1	8.94E-31
3	65	1	3.33E-29
3	66	0.795	1.69E-18
3	67	0.975	5.93E-27
3	68	0.904	1.30E-21
3	69	0.935	1.31E-24
3	70	0.971	8.08E-31
3	71	1	1.54E-26
3	73	0.957	3.28E-25
3	74	0.466	5.29E-07
3	75	0.863	9.19E-23
3	76	0.775	3.01E-18
3	77	0.583	4.23E-08
3	78	0.805	1.54E-15
3	79	0.817	3.65E-15
3	80	0.628	8.70E-09
3	81	0.577	1.64E-07
3	82	0.55	1.14E-06
3	85	0.624	4.40E-11
3	86	0.867	1.62E-21
3	88	1	5.81E-30
3	89	0.841	2.94E-17
3	91	0.723	4.36E-11
3	92	0.784	1.06E-16
3	93	0.784	1.12E-18
3	94	0.985	2.74E-28
3	95	0.975	2.67E-26
3	96	0.978	7.92E-28
3	97	0.859	3.92E-18
3	98	0.97	4.71E-23
3	100	0.743	9.82E-14
3	106	0.871	6.93E-20
3	107	0.767	8.16E-14
3	108	0.742	7.40E-12
3	110	0.83	2.63E-15
3	111	0.915	1.50E-20
3	112	0.753	1.76E-11
3	113	0.946	9.96E-22
3	115	0.829	3.03E-15
3	116	1	3.69E-27
3	117	0.524	1.50E-05
3	118	0.888	3.75E-24
3	120	0.87	3.24E-17
3	121	0.757	2.09E-17
3	122	1	6.11E-26
3	123	0.888	1.27E-19
3	124	0.968	5.77E-23
3	125	0.688	9.93E-10
3	126	0.779	2.30E-14
3	127	0.601	1.11E-09
3	128	0.815	1.58E-16
3	130	0.921	6.99E-21
3	131	0.905	2.74E-24
3	132	0.585	1.30E-08
3	133	0.943	1.59E-21
3	134	0.73	7.55E-15
3	138	0.959	9.58E-25
3	139	0.843	1.22E-19
3	140	0.915	1.65E-23
3	142	0.958	5.64E-26
3	143	0.97	6.18E-29
3	144	0.68	1.08E-12
3	146	0.685	6.72E-11
3	147	1	5.81E-30
3	148	1	3.33E-29
3	149	0.956	1.60E-26
3	150	0.876	1.52E-19
3	151	0.69	1.48E-11
3	152	0.767	7.14E-18
3	153	0.88	8.57E-20
3	155	0.972	4.96E-29
3	156	0.945	1.11E-21
3	157	0.555	1.27E-08
3	158	0.985	1.15E-25
3	159	0.958	1.82E-23
3	160	0.851	4.89E-20
3	161	0.656	8.44E-10
3	166	0.644	1.46E-08
3	167	0.938	1.57E-23
3	168	0.96	1.32E-23
3	169	0.88	1.15E-23
3	170	0.957	3.94E-28
3	171	0.987	1.13E-27
3	172	0.483	2.15E-06
3	173	1	3.69E-27
3	174	1	3.69E-27
3	175	0.853	6.02E-19
3	177	0.921	8.04E-24
3	178	0.421	9.47E-06
3	179	0.993	9.66E-29
3	180	0.963	2.26E-29
3	181	0.985	1.22E-25
3	182	0.907	3.92E-20
3	183	0.952	1.31E-22
3	184	0.934	4.03E-22
3	185	0.974	1.28E-27
3	187	0.979	7.04E-26
3	189	0.977	1.33E-24
3	191	0.972	1.05E-23
3	192	0.748	4.15E-12
4	7	0.844	2.14E-17
4	12	1	1.20E-32
4	13	0.442	2.56E-05
4	16	0.85	4.80E-22
4	18	0.537	4.43E-07
4	20	0.455	1.22E-05
4	21	0.841	7.62E-21
4	22	0.636	7.47E-13
4	23	0.809	2.46E-17
4	25	0.633	2.12E-11
4	26	0.947	5.16E-26
4	27	0.518	1.62E-06
4	28	0.55	5.91E-08
4	29	0.801	7.32E-16
4	30	0.971	7.92E-25
4	32	0.944	8.30E-26
4	33	1	3.69E-27
4	35	0.707	7.37E-11
4	36	1	1.73E-28
4	37	0.982	4.28E-28
4	38	0.535	7.25E-06
4	39	0.812	2.17E-15
4	40	0.723	2.11E-12
4	41	0.904	2.96E-22
4	42	0.843	7.30E-18
4	43	0.699	3.86E-10
4	44	0.846	1.45E-18
4	46	0.867	1.38E-18
4	47	0.977	4.49E-27
4	49	0.99	3.77E-30
4	50	0.985	2.82E-26
4	51	0.95	3.62E-26
4	52	0.699	2.60E-16
4	53	0.892	1.34E-21
4	54	0.974	3.01E-26
4	56	0.72	1.97E-16
4	57	0.993	1.70E-29
4	61	0.797	3.24E-16
4	62	0.982	1.66E-31
4	63	0.5	5.20E-08
4	64	1	8.94E-31
4	65	1	3.33E-29
4	66	0.795	1.69E-18
4	67	0.975	5.93E-27
4	68	0.904	1.30E-21
4	69	0.935	1.31E-24
4	70	0.971	8.08E-31
4	71	1	1.54E-26
4	73	0.957	3.28E-25
4	74	0.466	5.29E-07
4	75	0.863	9.19E-23
4	76	0.775	3.01E-18
4	77	0.583	4.23E-08
4	78	0.805	1.54E-15
4	79	0.817	3.65E-15
4	80	0.628	8.70E-09
4	81	0.577	1.64E-07
4	82	0.55	1.14E-06
4	85	0.624	4.40E-11
4	86	0.867	1.62E-21
4	88	1	5.81E-30
4	89	0.841	2.94E-17
4	91	0.723	4.36E-11
4	92	0.784	1.06E-16
4	93	0.784	1.12E-18
4	94	0.985	2.74E-28
4	95	0.975	2.67E-26
4	96	0.978	7.92E-28
4	97	0.859	3.92E-18
4	98	0.97	4.71E-23
4	100	0.743	9.82E-14
4	106	0.871	6.93E-20
4	107	0.767	8.16E-14
4	108	0.742	7.40E-12
4	110	0.83	2.63E-15
4	111	0.915	1.50E-20
4	112	0.753	1.76E-11
4	113	0.946	9.96E-22
4	115	0.829	3.03E-15
4	116	1	3.69E-27
4	117	0.524	1.50E-05
4	118	0.888	3.75E-24
4	120	0.87	3.24E-17
4	121	0.757	2.09E-17
4	122	1	6.11E-26
4	123	0.888	1.27E-19
4	124	0.968	5.77E-23
4	125	0.688	9.93E-10
4	126	0.779	2.30E-14
4	127	0.601	1.11E-09
4	128	0.815	1.58E-16
4	130	0.921	6.99E-21
4	131	0.905	2.74E-24
4	132	0.585	1.30E-08
4	133	0.943	1.59E-21
4	134	0.73	7.55E-15
4	138	0.959	9.58E-25
4	139	0.843	1.22E-19
4	140	0.915	1.65E-23
4	142	0.958	5.64E-26
4	143	0.97	6.18E-29
4	144	0.68	1.08E-12
4	146	0.685	6.72E-11
4	147	1	5.81E-30
4	148	1	3.33E-29
4	149	0.956	1.60E-26
4	150	0.876	1.52E-19
4	151	0.69	1.48E-11
4	152	0.767	7.14E-18
4	153	0.88	8.57E-20
4	155	0.972	4.96E-29
4	156	0.945	1.11E-21
4	157	0.555	1.27E-08
4	158	0.985	1.15E-25
4	159	0.958	1.82E-23
4	160	0.851	4.89E-20
4	161	0.656	8.44E-10
4	166	0.644	1.46E-08
4	167	0.938	1.57E-23
4	168	0.96	1.32E-23
4	169	0.88	1.15E-23
4	170	0.957	3.94E-28
4	171	0.987	1.13E-27
4	172	0.483	2.15E-06
4	173	1	3.69E-27
4	174	1	3.69E-27
4	175	0.853	6.02E-19
4	177	0.921	8.04E-24
4	178	0.421	9.47E-06
4	179	0.993	9.66E-29
4	180	0.963	2.26E-29
4	181	0.985	1.22E-25
4	182	0.907	3.92E-20
4	183	0.952	1.31E-22
4	184	0.934	4.03E-22
4	185	0.974	1.28E-27
4	187	0.979	7.04E-26
4	189	0.977	1.33E-24
4	191	0.972	1.05E-23
4	192	0.748	4.15E-12
5	7	0.844	2.14E-17
5	12	1	1.20E-32
5	13	0.442	2.56E-05
5	16	0.85	4.80E-22
5	18	0.537	4.43E-07
5	20	0.455	1.22E-05
5	21	0.841	7.62E-21
5	22	0.636	7.47E-13
5	23	0.809	2.46E-17
5	25	0.633	2.12E-11
5	26	0.947	5.16E-26
5	27	0.518	1.62E-06
5	28	0.55	5.91E-08
5	29	0.801	7.32E-16
5	30	0.971	7.92E-25
5	32	0.944	8.30E-26
5	33	1	3.69E-27
5	35	0.707	7.37E-11
5	36	1	1.73E-28
5	37	0.982	4.28E-28
5	38	0.535	7.25E-06
5	39	0.812	2.17E-15
5	40	0.723	2.11E-12
5	41	0.904	2.96E-22
5	42	0.843	7.30E-18
5	43	0.699	3.86E-10
5	44	0.846	1.45E-18
5	46	0.867	1.38E-18
5	47	0.977	4.49E-27
5	49	0.99	3.77E-30
5	50	0.985	2.82E-26
5	51	0.95	3.62E-26
5	52	0.699	2.60E-16
5	53	0.892	1.34E-21
5	54	0.974	3.01E-26
5	56	0.72	1.97E-16
5	57	0.993	1.70E-29
5	61	0.797	3.24E-16
5	62	0.982	1.66E-31
5	63	0.5	5.20E-08
5	64	1	8.94E-31
5	65	1	3.33E-29
5	66	0.795	1.69E-18
5	67	0.975	5.93E-27
5	68	0.904	1.30E-21
5	69	0.935	1.31E-24
5	70	0.971	8.08E-31
5	71	1	1.54E-26
5	73	0.957	3.28E-25
5	74	0.466	5.29E-07
5	75	0.863	9.19E-23
5	76	0.775	3.01E-18
5	77	0.583	4.23E-08
5	78	0.805	1.54E-15
5	79	0.817	3.65E-15
5	80	0.628	8.70E-09
5	81	0.577	1.64E-07
5	82	0.55	1.14E-06
5	85	0.624	4.40E-11
5	86	0.867	1.62E-21
5	88	1	5.81E-30
5	89	0.841	2.94E-17
5	91	0.723	4.36E-11
5	92	0.784	1.06E-16
5	93	0.784	1.12E-18
5	94	0.985	2.74E-28
5	95	0.975	2.67E-26
5	96	0.978	7.92E-28
5	97	0.859	3.92E-18
5	98	0.97	4.71E-23
5	100	0.743	9.82E-14
5	106	0.871	6.93E-20
5	107	0.767	8.16E-14
5	108	0.742	7.40E-12
5	110	0.83	2.63E-15
5	111	0.915	1.50E-20
5	112	0.753	1.76E-11
5	113	0.946	9.96E-22
5	115	0.829	3.03E-15
5	116	1	3.69E-27
5	117	0.524	1.50E-05
5	118	0.888	3.75E-24
5	120	0.87	3.24E-17
5	121	0.757	2.09E-17
5	122	1	6.11E-26
5	123	0.888	1.27E-19
5	124	0.968	5.77E-23
5	125	0.688	9.93E-10
5	126	0.779	2.30E-14
5	127	0.601	1.11E-09
5	128	0.815	1.58E-16
5	130	0.921	6.99E-21
5	131	0.905	2.74E-24
5	132	0.585	1.30E-08
5	133	0.943	1.59E-21
5	134	0.73	7.55E-15
5	138	0.959	9.58E-25
5	139	0.843	1.22E-19
5	140	0.915	1.65E-23
5	142	0.958	5.64E-26
5	143	0.97	6.18E-29
5	144	0.68	1.08E-12
5	146	0.685	6.72E-11
5	147	1	5.81E-30
5	148	1	3.33E-29
5	149	0.956	1.60E-26
5	150	0.876	1.52E-19
5	151	0.69	1.48E-11
5	152	0.767	7.14E-18
5	153	0.88	8.57E-20
5	155	0.972	4.96E-29
5	156	0.945	1.11E-21
5	157	0.555	1.27E-08
5	158	0.985	1.15E-25
5	159	0.958	1.82E-23
5	160	0.851	4.89E-20
5	161	0.656	8.44E-10
5	166	0.644	1.46E-08
5	167	0.938	1.57E-23
5	168	0.96	1.32E-23
5	169	0.88	1.15E-23
5	170	0.957	3.94E-28
5	171	0.987	1.13E-27
5	172	0.483	2.15E-06
5	173	1	3.69E-27
5	174	1	3.69E-27
5	175	0.853	6.02E-19
5	177	0.921	8.04E-24
5	178	0.421	9.47E-06
5	179	0.993	9.66E-29
5	180	0.963	2.26E-29
5	181	0.985	1.22E-25
5	182	0.907	3.92E-20
5	183	0.952	1.31E-22
5	184	0.934	4.03E-22
5	185	0.974	1.28E-27
5	187	0.979	7.04E-26
5	189	0.977	1.33E-24
5	191	0.972	1.05E-23
5	192	0.748	4.15E-12
11	1	0.769	9.78E-19
11	2	0.444	6.57E-15
11	3	0.769	9.78E-19
11	4	0.544	1.29E-16
11	5	0.555	2.35E-17
11	6	0.398	1.62E-11
11	7	0.717	8.22E-31
11	8	0.434	3.77E-10
11	9	0.41	2.24E-12
11	10	0.63	8.90E-28
11	11	0.544	4.38E-19
11	12	0.377	2.13E-07
11	13	0.57	4.86E-23
11	16	0.527	1.80E-20
11	18	0.522	6.89E-16
11	20	0.377	8.82E-08
11	21	0.628	3.69E-29
11	23	0.597	1.47E-21
11	25	0.423	1.11E-10
11	28	0.473	3.78E-13
11	29	0.405	2.37E-05
11	30	0.665	4.63E-26
11	31	0.552	1.42E-18
11	32	0.593	7.40E-24
11	33	0.69	3.21E-30
11	35	0.681	2.12E-25
11	36	0.416	3.49E-08
11	37	0.534	3.51E-18
11	38	0.571	8.10E-17
11	39	0.631	2.75E-20
11	40	0.569	1.34E-16
11	41	0.561	3.82E-18
11	42	0.527	4.04E-13
11	43	0.713	6.82E-28
11	44	0.694	9.71E-31
11	46	0.66	2.54E-24
11	47	0.593	1.87E-22
11	49	0.437	6.17E-13
11	50	0.743	9.14E-37
11	51	0.471	5.75E-13
11	53	0.429	4.07E-08
11	54	0.654	1.75E-27
11	55	0.611	7.08E-12
11	56	0.435	3.09E-14
11	57	0.464	1.23E-13
11	58	0.54	3.70E-14
11	59	0.383	1.73E-10
11	61	0.51	9.22E-13
11	62	0.367	5.31E-07
11	63	0.444	6.48E-15
11	64	0.438	5.28E-13
11	65	0.485	4.79E-14
11	66	0.407	1.23E-09
11	67	0.634	9.76E-27
11	68	0.621	1.09E-22
11	69	0.66	1.32E-29
11	70	0.347	3.76E-06
11	71	0.614	8.33E-21
11	73	0.565	1.61E-18
11	74	0.351	1.70E-08
11	75	0.321	8.58E-06
11	76	0.528	1.65E-20
11	77	0.491	2.51E-12
11	78	0.544	1.58E-13
11	79	0.578	1.78E-14
11	80	0.714	8.99E-32
11	81	0.423	5.33E-07
11	82	0.511	7.53E-13
11	85	0.369	2.53E-07
11	86	0.471	5.07E-13
11	89	0.548	6.81E-14
11	91	0.617	5.99E-18
11	95	0.508	1.31E-13
11	96	0.488	2.85E-14
11	97	0.769	2.76E-37
11	98	0.748	4.84E-32
11	100	0.634	5.28E-24
11	102	0.362	8.70E-07
11	105	0.48	1.11E-09
11	106	0.428	2.80E-07
11	107	0.697	1.89E-28
11	108	0.653	1.92E-21
11	110	0.632	2.25E-18
11	111	0.512	2.93E-10
11	112	0.721	1.52E-26
11	113	0.612	1.78E-17
11	115	0.591	9.95E-15
11	116	0.59	1.15E-19
11	117	0.681	7.65E-28
11	118	0.434	9.96E-13
11	120	0.535	2.42E-10
11	122	0.64	3.19E-22
11	123	0.5	2.77E-10
11	124	0.635	1.31E-19
11	125	0.652	2.94E-21
11	126	0.462	8.51E-08
11	128	0.571	9.10E-17
11	129	0.507	1.28E-18
11	130	0.709	1.34E-28
11	131	0.601	3.51E-26
11	132	0.705	5.21E-35
11	133	0.834	2.87E-43
11	134	0.629	1.21E-27
11	138	0.455	6.54E-09
11	139	0.613	1.76E-24
11	140	0.38	3.49E-06
11	142	0.6	3.62E-23
11	143	0.37	1.91E-08
11	144	0.53	8.29E-18
11	145	0.412	1.77E-12
11	146	0.498	5.55E-11
11	148	0.451	1.71E-11
11	149	0.368	2.16E-06
11	150	0.597	3.89E-19
11	151	0.788	1.28E-42
11	152	0.443	2.14E-13
11	153	0.713	1.47E-31
11	155	0.386	1.97E-09
11	156	0.73	8.45E-30
11	158	0.48	9.88E-10
11	159	0.562	5.40E-15
11	160	0.64	1.97E-27
11	161	0.613	9.91E-21
11	162	0.441	2.72E-06
11	163	0.441	2.72E-06
11	164	0.441	2.72E-06
11	165	0.441	2.72E-06
11	166	0.569	1.27E-14
11	168	0.472	2.00E-08
11	169	0.5	5.78E-18
11	171	0.628	4.05E-26
11	172	0.407	1.29E-09
11	173	0.662	4.54E-27
11	174	0.474	3.42E-10
11	175	0.587	2.40E-19
11	177	0.49	2.54E-13
11	178	0.308	3.67E-06
11	179	0.606	3.42E-25
11	180	0.448	3.53E-15
11	181	0.569	1.36E-16
11	182	0.721	4.88E-30
11	183	0.567	1.58E-14
11	184	0.626	6.53E-21
11	185	0.609	1.63E-25
11	187	0.85	1.51E-51
11	191	0.812	1.33E-41
11	192	0.743	2.10E-31
11	193	0.743	6.40E-34
11	194	0.408	3.56E-06
11	195	0.505	1.05E-15
11	196	0.64	5.39E-13
11	197	0.371	1.86E-07
12	11	0.587	3.02E-16
12	16	0.357	9.26E-06
12	18	0.436	5.95E-07
12	21	0.511	2.16E-12
12	26	0.406	2.71E-06
12	33	0.546	4.01E-11
12	35	0.595	6.31E-12
12	37	0.414	1.19E-06
12	38	0.476	6.30E-07
12	39	0.541	6.68E-09
12	45	0.497	1.16E-13
12	47	0.51	1.32E-10
12	48	0.702	1.82E-16
12	49	0.499	1.14E-12
12	50	0.603	1.12E-14
12	53	0.419	1.31E-05
12	54	0.416	1.68E-05
12	58	0.563	2.15E-11
12	62	0.307	1.38E-05
12	64	0.454	3.60E-10
12	65	0.408	2.24E-06
12	67	0.437	5.48E-07
12	68	0.535	1.57E-10
12	69	0.531	8.37E-12
12	71	0.499	5.30E-08
12	73	0.43	4.38E-06
12	81	0.435	1.03E-05
12	89	0.55	5.17E-10
12	90	0.497	1.51E-12
12	92	0.413	5.72E-06
12	98	0.598	1.70E-11
12	108	0.575	3.89E-10
12	110	0.505	3.58E-06
12	111	0.504	4.40E-07
12	113	0.484	9.49E-06
12	116	0.476	1.63E-07
12	117	0.592	3.40E-13
12	120	0.486	2.14E-05
12	122	0.46	1.03E-05
12	125	0.582	1.58E-10
12	129	0.385	6.71E-07
12	139	0.526	1.59E-11
12	142	0.49	1.50E-09
12	146	0.578	2.63E-12
12	151	0.465	5.51E-07
12	152	0.363	5.74E-06
12	154	0.497	6.68E-15
12	171	0.562	1.05E-13
12	173	0.456	1.33E-06
12	174	0.57	1.41E-12
12	181	0.586	8.40E-13
12	184	0.539	1.97E-09
12	187	0.429	1.70E-05
12	188	0.346	2.52E-05
12	189	0.536	2.96E-09
12	190	0.486	2.85E-08
12	195	0.417	8.95E-07
12	196	0.409	4.62E-06
12	197	0.47	4.38E-10
13	1	0.534	7.75E-10
13	2	0.378	1.88E-07
13	3	0.534	7.75E-10
13	4	0.378	1.70E-08
13	5	0.385	8.25E-09
13	6	0.439	2.16E-10
13	8	0.364	6.96E-08
13	9	0.365	6.35E-07
13	10	0.439	9.21E-08
13	11	0.628	4.30E-19
13	15	0.389	4.96E-09
13	20	0.513	1.75E-12
13	26	0.561	1.49E-14
13	32	0.616	3.03E-18
13	33	0.536	1.49E-10
13	35	0.594	7.03E-12
13	37	0.441	7.22E-08
13	38	0.479	4.52E-07
13	42	0.58	2.00E-12
13	43	0.486	8.27E-06
13	44	0.456	1.37E-06
13	47	0.625	6.89E-18
13	49	0.408	6.72E-08
13	50	0.801	1.94E-30
13	51	0.507	3.01E-11
13	53	0.665	6.50E-20
13	54	0.524	1.17E-10
13	55	0.515	3.54E-09
13	56	0.412	5.18E-09
13	57	0.451	3.93E-09
13	62	0.319	5.05E-06
13	64	0.507	3.94E-13
13	65	0.463	6.36E-09
13	66	0.548	1.24E-14
13	67	0.517	5.28E-11
13	68	0.547	3.37E-11
13	69	0.62	1.52E-17
13	71	0.786	4.28E-28
13	72	0.351	2.53E-06
13	73	0.707	3.17E-23
13	74	0.353	2.05E-06
13	76	0.51	2.53E-13
13	80	0.457	4.22E-06
13	86	0.439	8.80E-08
13	89	0.6	5.69E-13
13	90	0.428	7.49E-09
13	91	0.583	1.35E-10
13	95	0.676	8.57E-21
13	96	0.483	6.01E-10
13	97	0.484	9.99E-07
13	98	0.511	6.66E-07
13	100	0.648	9.98E-18
13	102	0.302	2.18E-05
13	106	0.489	4.23E-08
13	107	0.456	1.51E-05
13	108	0.625	3.65E-13
13	110	0.565	4.65E-09
13	112	0.621	1.34E-11
13	113	0.68	7.66E-17
13	115	0.498	7.56E-06
13	116	0.583	2.25E-13
13	117	0.594	2.60E-13
13	118	0.421	1.56E-08
13	120	0.532	2.26E-07
13	121	0.461	1.48E-10
13	123	0.541	1.59E-09
13	124	0.551	7.75E-09
13	127	0.5	7.02E-11
13	128	0.505	2.80E-08
13	129	0.512	1.93E-13
13	130	0.477	6.63E-06
13	132	0.571	2.75E-14
13	133	0.552	6.31E-09
13	138	0.632	1.30E-16
13	139	0.417	3.85E-06
13	142	0.536	4.42E-12
13	143	0.403	1.11E-07
13	145	0.355	1.65E-06
13	146	0.503	3.58E-08
13	147	0.395	1.47E-06
13	151	0.514	2.31E-09
13	152	0.389	4.39E-07
13	155	0.413	3.85E-08
13	156	0.606	6.19E-12
13	157	0.407	4.54E-07
13	158	0.612	1.95E-14
13	159	0.611	1.15E-13
13	160	0.439	4.29E-07
13	162	0.495	1.53E-08
13	163	0.495	1.53E-08
13	164	0.495	1.53E-08
13	165	0.495	1.53E-08
13	166	0.49	1.80E-06
13	167	0.582	2.56E-13
13	168	0.47	4.18E-06
13	169	0.378	1.29E-06
13	170	0.372	2.31E-06
13	171	0.488	1.99E-09
13	172	0.548	1.23E-14
13	173	0.554	1.23E-11
13	174	0.581	3.14E-13
13	175	0.699	1.20E-21
13	177	0.738	6.58E-27
13	179	0.652	6.41E-21
13	180	0.344	4.59E-06
13	181	0.646	8.42E-17
13	182	0.57	1.76E-10
13	184	0.661	4.65E-17
13	185	0.48	8.31E-10
13	187	0.509	3.87E-09
13	188	0.522	4.87E-14
13	189	0.61	1.50E-13
13	191	0.736	5.84E-22
13	192	0.474	2.48E-05
13	193	0.532	4.87E-09
14	7	0.678	3.44E-10
14	12	0.641	7.39E-14
14	16	0.666	2.28E-13
14	18	0.496	6.71E-06
14	21	0.588	9.70E-10
14	22	0.543	2.15E-09
14	23	0.64	4.24E-10
14	25	0.535	5.55E-08
14	26	0.658	8.10E-12
14	28	0.495	2.79E-06
14	29	0.608	4.27E-08
14	30	0.749	1.67E-13
14	32	0.601	1.15E-09
14	33	0.68	3.68E-11
14	35	0.649	1.04E-08
14	36	0.66	2.31E-11
14	37	0.71	5.89E-14
14	39	0.616	1.29E-07
14	40	0.616	2.26E-08
14	41	0.699	2.17E-12
14	42	0.688	5.13E-11
14	44	0.709	2.66E-12
14	46	0.63	1.85E-08
14	47	0.654	4.17E-11
14	49	0.631	5.70E-12
14	50	0.672	7.89E-11
14	51	0.659	7.25E-12
14	52	0.399	8.31E-06
14	53	0.64	4.41E-10
14	54	0.727	1.43E-13
14	56	0.495	7.31E-08
14	57	0.647	5.69E-12
14	61	0.591	5.87E-08
14	62	0.666	6.80E-15
14	64	0.654	7.30E-13
14	65	0.66	6.57E-12
14	66	0.512	3.01E-07
14	67	0.733	2.18E-14
14	68	0.691	1.37E-11
14	69	0.635	2.07E-10
14	70	0.637	1.14E-13
14	71	0.727	1.43E-12
14	73	0.738	4.60E-14
14	75	0.539	1.16E-08
14	78	0.62	4.26E-08
14	79	0.625	1.46E-07
14	81	0.505	2.10E-05
14	82	0.6	3.00E-08
14	85	0.499	7.19E-07
14	86	0.68	1.10E-12
14	88	0.645	7.01E-12
14	89	0.62	4.18E-08
14	91	0.633	8.32E-08
14	92	0.592	7.31E-09
14	93	0.592	1.75E-10
14	94	0.651	1.58E-11
14	95	0.673	2.31E-11
14	96	0.641	3.78E-11
14	97	0.665	1.12E-09
14	98	0.761	1.23E-12
14	100	0.661	1.99E-10
14	106	0.627	3.61E-09
14	107	0.56	3.18E-06
14	108	0.625	1.51E-07
14	110	0.632	2.02E-07
14	111	0.677	9.50E-10
14	113	0.699	3.69E-10
14	115	0.731	5.28E-11
14	116	0.699	6.77E-12
14	118	0.734	2.58E-16
14	120	0.717	1.81E-10
14	121	0.508	1.14E-07
14	122	0.767	7.93E-14
14	123	0.659	1.76E-09
14	124	0.745	5.56E-12
14	125	0.773	3.45E-13
14	126	0.661	1.47E-09
14	128	0.57	6.69E-07
14	130	0.641	1.90E-08
14	131	0.685	1.72E-13
14	132	0.52	1.37E-06
14	133	0.728	2.85E-11
14	137	0.556	4.01E-06
14	138	0.698	7.57E-12
14	139	0.59	8.31E-09
14	140	0.717	1.07E-13
14	141	0.366	9.10E-06
14	142	0.704	4.08E-13
14	143	0.671	1.50E-13
14	146	0.544	3.97E-06
14	147	0.68	2.74E-13
14	148	0.663	5.16E-12
14	149	0.655	1.10E-11
14	150	0.654	1.02E-09
14	151	0.503	2.48E-05
14	152	0.789	6.62E-19
14	153	0.796	1.28E-15
14	155	0.645	1.65E-12
14	156	0.737	1.16E-11
14	158	0.661	5.86E-10
14	159	0.656	2.30E-09
14	160	0.577	2.27E-08
14	161	0.633	5.88E-09
14	166	0.659	4.54E-09
14	167	0.681	3.57E-11
14	168	0.718	9.48E-12
14	169	0.605	5.56E-11
14	170	0.684	4.23E-14
14	171	0.656	3.46E-11
14	173	0.703	4.42E-12
14	174	0.714	1.61E-12
14	175	0.705	3.84E-12
14	177	0.718	1.03E-13
14	179	0.674	1.92E-12
14	180	0.61	7.85E-12
14	181	0.635	5.10E-09
14	182	0.697	1.73E-10
14	183	0.749	1.36E-12
14	184	0.74	1.17E-12
14	185	0.642	3.32E-11
14	187	0.666	1.28E-10
14	189	0.696	7.09E-11
14	191	0.76	4.53E-13
14	192	0.757	1.80E-12
17	17	0.705	1.41E-16
17	24	0.493	1.70E-08
17	35	0.569	3.60E-06
17	37	0.626	1.39E-10
17	42	1	1.54E-26
17	50	0.569	2.97E-07
17	54	0.525	2.53E-06
17	62	0.626	3.13E-13
17	66	0.626	3.83E-11
17	69	0.787	7.30E-17
17	72	0.702	1.25E-15
17	73	0.569	1.15E-07
17	81	0.864	1.66E-19
17	89	0.702	4.10E-11
17	100	0.569	2.97E-07
17	105	0.702	1.46E-11
17	115	0.639	1.14E-07
17	123	0.787	1.01E-14
17	125	0.814	5.46E-15
17	127	0.525	3.55E-07
17	128	0.605	5.16E-08
17	138	0.569	2.97E-07
17	140	0.814	3.85E-18
17	147	1	5.81E-30
17	153	0.814	1.87E-16
17	156	0.814	5.46E-15
17	158	0.702	1.46E-11
17	167	0.707	3.29E-12
17	170	1	8.94E-31
17	174	1	3.69E-27
17	175	1	3.69E-27
17	183	0.814	1.86E-15
17	188	0.525	3.33E-08
17	189	0.702	4.10E-11
17	191	0.626	6.20E-08
